# Effectiveness of a network Open House model to recruit trainees to post-baccalaureate STEM programs

**DOI:** 10.1101/2024.01.08.574670

**Authors:** Scott Takeo Aoki, Lindsay Lewellyn, Sarah Justice, Sarah Mordan-McCombs, Neetu Tewari, Jorge Cantu, Robert Seiser, Ahmed Lakhani, Jennifer R. Kowalski

**Author notes:** **Consent Statement:** Pre- and post-Open House surveys were approved by the Butler University Institutional Review Board (IRB) on September 18, 2023. Mentor and MSI surveys were approved by the Butler University IRB on December 19, 2024.

## Abstract

Post-baccalaureate (post-bac) programs can be instrumental in strengthening science training and expanding STEM career opportunities for junior trainees. Many of these sponsored programs are designed to increase research exposure for underrepresented minorities, including African American, Hispanic, Native American, and first-generation college students, among others. Recruiting trainees to post-bac programs can be challenging for reasons including a lack of awareness about available programs. To address this gap, an Open House event was created with the goal of raising awareness and generating interest among potential students for future post-bac programs. Students were recruited from partnering Minority Serving Institutions (MSIs) to attend a two-day event at a Primarily Undergraduate Institution (PUI) and a Research-Intensive (R1) institution. During the visit, students toured both campuses, learned about various post-bac programs and research opportunities, and interacted with faculty, current graduate students, and a former post-bac scholar. Transportation, lodging, and meals were provided. Participants completed voluntary pre- and post-surveys. Results indicated that attendees, the majority of whom were underrepresented minorities in STEM, left with a stronger understanding of post-bac programs and how these experiences could support their future careers in STEM and that students’ attendance at the event made it more likely they would apply to available post-bac programs. Mentor and MSI faculty survey responses highlighted their strong support for participating in future recruitment events. These findings demonstrate that in-person Open House events, built on collaborative partnerships across institutions, are an effective strategy for increasing awareness and encouraging participation in post-bac training programs— particularly among underrepresented student populations.
