## Supplemental Information 1 for "Effectiveness of a network Open House model to recruit trainees to post-baccalaureate STEM programs"

### Sheet: Sheet1
Supplemental Information 1. Open House Pre-Survey Results
Q1. I hereby consent to participate in this study
Options	Responses
a. Agree	15
b. Disagree	0
Total	15
Q2. Age
Options	Responses
a. Under 18	0
b. 18-21	2
c. 22-25	8
d. 26-29	2
e. 30-33	2
f. 34-37	1
g. 38-41	0
h. 42-45	0
i. 46-49	0
j. 50 or older	0
k. Prefer not to answer	0
Total	15
Q3. Year in college
Options	Responses
a. First year/freshman	0
b. Second year/sophomore	0
c. Third year/junior	6
d. Fourth year/senior	9
e. Fifth year	0
f. Sixth year	0
g. Seventh year	0
h. Eighth year or higher	0
Total	15
Q4. Identifying gender
Options	Responses
a. Agender	2
b. Cisgender man	2
c. Cisgender woman	9
d. Gender fluid	0
e. Gender non-binary	1
f. Transgender man	0
g. Transgender woman	0
h. Other	1
i. Prefer not to answer	0
Total	15
If other, please specify (optional):
Female but not always woman
Q5. Sexual orientation
Options	Responses
a. Asexual	2
b. Bisexual	3
c. Heterosexual	8
d. Homosexual	0
e. Other	1
f. Prefer not to answer	1
Total	15
If other, please specify (optional):
Pansexual
Q6. Race/ethnicity (Select all that apply.)
Options	Responses	Percentages
a. African	0	0
b. Asian/Pacific Islander	0	0
c. Black/African American	7	46.6667
d. Hispanic/Latinx/a/o/e	7	46.6667
e. Indigenous/American Indian or Alaskan Native	1	6.66667
f. Middle Eastern	0	0
g. White/Caucasian	2	13.3333
h. Mixed race	2	13.3333
i. Other	0	0
j. Prefer not to answer	0	0
Total Respondents (some individuals selected multiple answers)	15
If other, please specify (optional):
Q7. Do you have a disability?
Options	Responses	Percentages
Yes	3	20
No	12	80
Prefer not to answer	0	0
Total	15
Q8. If you answered “yes” to the previous question, how would you describe your disability or chronic condition? (Select all that apply.)
Options	Responses
a. Attention deficit	3
b. Autism	1
c. Blind or visually impaired	1
d. Deaf or hard of hearing	0
e. Health-related disability	1
f. Learning disability	0
g. Mental health condition	3
h. Mobility-related disability	0
i. Speech-related disability	0
j. Other (please specify, optional)	1
Total	10
If other, please specify (optional):
Q9. Do you have military experience?
Options	Responses
Yes	0
No	15
Prefer not to answer	0
Total	15
Q10. What is the highest academic degree achieved in your home?
Options	Responses	Percentages
a. High school	7	46.6667
b. Some college	2	13.3333
c. Associate’s degree (e.g., A.A., A.S.)	3	20
d. Bachelor’s degree (B.S., B.A)	1	6.66667
e. Master’s degree (M.S., M.A.)	1	6.66667
f. Doctoral degree (Ph.D., M.D., J.D., etc)	0	0
Total	15
Q11. What is the current degree/major you are pursuing?
Options	Responses	Percentages
a. Biology	12	80
b. Chemistry	1	6.66667
c. Biochemistry	2	13.3333
d. Health Sciences	0	0
e. Biomedical Engineering	0	0
f. Environmental Science	0	0
g. Other	0	0
Total	15
If other, please specify
with Neuroscience
Q12. Do you have someone you consider a role model in science?
Options	Responses	Percentages
Yes	6	40
No	9	60
Total	15
Q13. What type of research activities are offered at your institution?
*Note: For the purposes of this survey, “research opportunities” include both independent lab or field-based investigations done alongside or under the supervision of a faculty member (independent research), as well as multi-week independent/group projects carried out as part of a lab course (course-based research). Research here does NOT include standard weekly lab activities that are not part o…
Options	Responses
a. Only independent research opportunities are available.	3
b. Only course-based research opportunities (at least in some courses) are available.	2
c. Both independent and course-based research opportunities are available.	7
d. Neither type of research experience is available.	2
Total (*One individual did not respond to this question.)	15
Q14. Did you participate in any of these research experiences?
Options	Responses	Percentages
a. Yes, I did independent research.	2	13.3333
b. Yes, I did course-based research.	2	13.3333
c. Yes, I did both independent and course-based research.	4	26.6667
d. No, research experiences were not available.	3	20
e. No, research experiences were available, but I did not participate.	3	20
Total (*One individual did not respond to this question.)	15
Q15. Briefly explain your answer to the previous question
I was able to try different treatments to see if they were able to treat cancer.
I am a lab assistant in a cognitive psychology lab
We are asked or we ask professors for opportunities and they work with us to see what they can do. Most of time the research is small 1-4 person research. This summer and currently I worked with my professor redoing the Oceana Food fraud. We also did an another one during the time but didn’t finish it. The opportunities are very limited.
I have doing research independently with Dr. Allen who also teaches immunology and microbiology. I have done independent research for class on seed dispersal in Africa as well
I just transferred in. I’m returning to school, so I’m just getting familiar with school life again.
Yes I have
We have minimal lab work in the courses, mostly a lack of supplies so there is no extra research experience.
Q16. What are the things that you considered when making decisions about participating in research or getting involved in other campus activities. What informs your decisions? (select all that apply)
Options	Responses	Percentages
a. Interest in research/activity	9	60
b. Limited time due to the need to work or other personal obligations	9	60
c. Participation in athletics or other extracurriculars limits my time.	1	6.66667
d. Access to/knowledge of these opportunities.	7	46.6667
e. Other	2	13.3333
Total respondents	15
If other, please specify
Q17. Have you presented at a science conference?
Options	Responses
Yes	4
No	11
Total	15
Q18. If you answered Yes to the question above, what was the nature of this conference where you presented?
Options	Responses
a. On campus, university or departmental conference	2
b. Off-campus, regional/city/state-wide	2
c. Off-campus, national	1
d. I did not present at a conference	7
Total	12
Q19. What is your current career goal? (select all that apply)
Options	Responses
a. Nursing	3
b. Pharmacy	0
c. Medicine/Dentistry (MD, DO, DDS)	8
d. Allied Health (med tech, sonography, etc.)	1
e. Physical Therapy	0
f. Physician Assisting	2
g. Research	7
h. Teacher/Education	0
i. Technical (non-medical)	0
j. Other	0
Total	15
If other, please specify
Q20. I am interested in pursuing an advanced science degree (Master’s Degree or Ph.D.)
Options	Responses
Strongly Disagree	0
Disagree	0
Neither Agree nor Disagree	3
Agree	6
Strongly Agree	6
Total	15
Q21. Please explain your answer to the previous question in the space below
If I do not feel like going to medical school, I would go into a Master's program or for a PhD.
I plan on attending a graduate program
If need school does not work I would love to do research
I would like to pursue a PhD in one of four areas or combination in immunology, microbiology, epidemiology, or virology
I’m interested in having a strong science foundation before going to any medical or PA schools.
I would be interested in it but also have to consider my options and what would be best for my future.
Q22. I do not plan to pursue an advanced degree at this time, but I am very interested in getting a job in a STEM field
Options	Responses	Percentages
Strongly Disagree	1	6.66667
Disagree	2	13.3333
Neither Agree nor Disagree	6	40
Agree	6	40
Strongly Agree	0	0
Total	15
Q23. Please explain your answer to the previous question in the space below
I would be pursuing an advanced science degree.
I am interested in an industry job after Phd instead of continuing academia
I know I want to further my education
I would like to enter grad school after undergrad but if things don’t work as planned, I would like to pursue a STEM related field
I don't know what I will do after my bachelor's but having financial stability in something I find interesting/enjoy would be wonderful.
Q24. How familiar are you with the idea of post-baccalaureate (“post-bac”) training program? In other words, how confident are you in your ability to describe what a post-bac training program is?
Options	Responses
Very Unfamiliar – I’ve never heard this term before and have no idea how to explain it	4
Unfamiliar – I’ve never heard this term and have only a vague idea what it could mean	4
Neither Familiar nor Unfamiliar – have heard of it but unsure if I know what it means	4
Familiar – I’ve heard this term and have some confidence in explaining correctly	3
Very Familiar – I know what these programs are and have high confidence in explaining correctly.	0
Total	15
Q25. I am very interested in participating in a post-baccalaureate training program
Options	Responses	Weighted Responses
Strongly Disagree	0
Disagree	0
Neither Agree nor Disagree	2	6
Agree	10	40
Strongly Agree	3	15
Total	15	4.06667
Q26. Rate each of the following activities/benefits in terms of their importance to you in deciding to apply to a post-baccalaureate training program.
Activities/Benefits	Options	Responses	Weighted Responses
a. One-on-one faculty mentoring	Very Important	12	12
a. One-on-one faculty mentoring	Somewhat Important	2	4
a. One-on-one faculty mentoring	Neither Important nor Unimportant	0
a. One-on-one faculty mentoring	Somewhat Unimportant	0
a. One-on-one faculty mentoring	Very Unimportant	1	5
Total		15
b. Opportunity to interact with graduate level researchers	Very Important	10	10
b. Opportunity to interact with graduate level researchers	Somewhat Important	3	6
b. Opportunity to interact with graduate level researchers	Neither Important nor Unimportant	1	3
b. Opportunity to interact with graduate level researchers	Somewhat Unimportant	0
b. Opportunity to interact with graduate level researchers	Very Unimportant	1	5
Total		15
c. Training in data analysis and scientific critical thinking skills	Very Important	10	10
c. Training in data analysis and scientific critical thinking skills	Somewhat Important	4	8
c. Training in data analysis and scientific critical thinking skills	Neither Important nor Unimportant	0
c. Training in data analysis and scientific critical thinking skills	Somewhat Unimportant	0
c. Training in data analysis and scientific critical thinking skills	Very Unimportant	1	5
Total		15
d. Opportunity to write and submit a grant for graduate funding	Very Important	11	11
d. Opportunity to write and submit a grant for graduate funding	Somewhat Important	3	6
d. Opportunity to write and submit a grant for graduate funding	Neither Important nor Unimportant	0
d. Opportunity to write and submit a grant for graduate funding	Somewhat Unimportant	0
d. Opportunity to write and submit a grant for graduate funding	Very Unimportant	1	5
Total		15
e. Training in science identity and confidence	Very Important	14	14
e. Training in science identity and confidence	Somewhat Important	0
e. Training in science identity and confidence	Neither Important nor Unimportant	0
e. Training in science identity and confidence	Somewhat Unimportant	1	4
e. Training in science identity and confidence	Very Unimportant	0
Total		15
f. Training in scientific writing and speaking	Very Important	12	12
f. Training in scientific writing and speaking	Somewhat Important	2	4
f. Training in scientific writing and speaking	Neither Important nor Unimportant	0
f. Training in scientific writing and speaking	Somewhat Unimportant	0
f. Training in scientific writing and speaking	Very Unimportant	1	5
Total		15
g. Opportunities to network with researchers from industry, biotech, govern...	Very Important	13	13
g. Opportunities to network with researchers from industry, biotech, govern...	Somewhat Important	1	2
g. Opportunities to network with researchers from industry, biotech, govern...	Neither Important nor Unimportant	0
g. Opportunities to network with researchers from industry, biotech, govern...	Somewhat Unimportant	0
g. Opportunities to network with researchers from industry, biotech, govern...	Very Unimportant	1	5
Total		15
h. Opportunity to interact with the other trainees in the program.	Very Important	9	9
h. Opportunity to interact with the other trainees in the program.	Somewhat Important	4	8
h. Opportunity to interact with the other trainees in the program.	Neither Important nor Unimportant	1	3
h. Opportunity to interact with the other trainees in the program.	Somewhat Unimportant	0
h. Opportunity to interact with the other trainees in the program.	Very Unimportant	1	5
Total		15
i. Opportunity to live and work in a new city.	Very Important	4	4
i. Opportunity to live and work in a new city.	Somewhat Important	6	12
i. Opportunity to live and work in a new city.	Neither Important nor Unimportant	4	12
i. Opportunity to live and work in a new city.	Somewhat Unimportant	0
i. Opportunity to live and work in a new city.	Very Unimportant	1	5
Total		15
j. Help with job and/or graduate school applications	Very Important	12	12
j. Help with job and/or graduate school applications	Somewhat Important	1	2
j. Help with job and/or graduate school applications	Neither Important nor Unimportant	2	6
j. Help with job and/or graduate school applications	Somewhat Unimportant	0
j. Help with job and/or graduate school applications	Very Unimportant	0
Total		15
k. Other (please specify below)	Very Important	3	3
k. Other (please specify below)	Somewhat Important	2	4
k. Other (please specify below)	Neither Important nor Unimportant	1	3
k. Other (please specify below)	Somewhat Unimportant	0
k. Other (please specify below)	Very Unimportant	0
Total		6
Summary:
Activities/Benefits		Responses	Average
a. One-on-one faculty mentoring		15	1.4
b. Opportunity to interact with graduate level researchers		15	1.6
c. Training in data analysis and scientific critical thinking skills		15	1.53333
d. Opportunity to write and submit a grant for graduate funding		15	1.46667
e. Training in science identity and confidence		15	1.2
f. Training in scientific writing and speaking		15	1.4
g. Opportunities to network with researchers from industry, biotech, govern...		15	1.33333
h. Opportunity to interact with the other trainees in the program.		15	1.66667
i. Opportunity to live and work in a new city.		15	2.2
j. Help with job and/or graduate school applications		15	1.33333
k. Other (please specify below)		6	1.66667
If you selected (k) above, please list any other aspects of the post-baccalaureate program you believe will be beneficial here.
Q27. What concerns, if any, do you have about participating in the Mentor-FIRST post-bac program (e.g., scientific background, research skills, location away from home, being at a predominately white institution, etc.)?
None at the time.
The location and income
Being at a predominately white institution.
My only concern is age. I’m older so it would be a new experience for me.
Location away from home
How sure it is to lead to something.
