## Supplemental Information 3 for "Effectiveness of a network Open House model to recruit trainees to post-baccalaureate STEM programs"

### Sheet: Sheet1
Supplemental Information 3. PUI_R1 Faculty Survey Results
Q1. I hereby consent to participate in this study
Options	Responses
a. Agree	12
b. Disagree	0
Total	12
Q2. What motivations do you have in joining a post bac training program? Select all that apply.
Options	Responses
a. Giving back to my scientifi c discipline	9
b.Giving back to my local and state community	7
c. Providing more training opportunities for students	12
d. Feeling of obligation to help others as I was helped	6
e. Personal fulfi llment	9
f. Workforce recruitment for my lab	4
g. Financial incentives	2
h. Feeling of obligation to help my colleagues	2
i. Other: Please describe	0
Total	51
If other, please specify (optional):
Q3. Do you currently have trainees in your laboratory that are considered underrepresented minorities in STEM by the NSF? The NSF defi nes underrepresentedminorities as races or ethnicities whose representation in STEM employment and S&E education is smaller than their representation in the U.S. population. Thisincludes Blacks or African Americans, Hispanics or Latinos, and American Indians or Al…
Options	Responses
a. Yes	6
b. No	6
Total	12
Q4. Historically, have you had trainees in your laboratory that are considered underrepresented minorities in STEM by the NSF?
Options	Responses
a. Yes	11
b. No	1
Total	12
Q5. If you have not had trainees that are considered underrepresented minorities in STEM, what are the reasons? (Select all that apply.)
Options	Responses
a. I have not actively tried to recruit students from underrepresented groups	1
b. There are very few students from underrepresented groups in STEM at my institution.	1
c. There are very few students from underrepresented groups that pursue research opportunities at my institution	0
Total	2
Q6. Rank your motivation in participating in a post bac training program:
Options	Responses
a. Too busy, no interest	0
b. Busy, but will join if needed	2
c. If the opportunity arises/indifferent	0
d. Interested	7
e. Very interested and actively looking for additional opportunities	3
Total	12
Q7. Additional comments?
There are students who to several reasons and lack of information realize too late that they should have done lab research in their senior year and faculty may not be willing to work with students during that short time. This training would give students that opportunity. Students who take a gap year would also benefit.
