## Supplemental Information 4 for "Effectiveness of a network Open House model to recruit trainees to post-baccalaureate STEM programs"

### Sheet: Sheet1
Supplemental Information 4. MSI Faculty Survey Results
Q1. I hereby consent to participate in this study
Options	Responses
a. Agree	8
b. Disagree	0
Total	8
Q2. What motivations do you have in helping recruit students at your university to apply for a post-bac training program? Select all that apply.
Options	Responses
a. Giving back to my scientific discipline	5
b.Giving back to my local and state community	5
c. Providing more training opportunities for students	8
d. Feeling of obligation to help others as I was helped	3
e. Personal fulfi llment	5
f. Workforce recruitment for my lab	0
g. Financial incentives	0
h. Feeling of obligation to help my colleagues	2
i. Other: Please describe	1
Total	29
If other, please specify (optional):
These programs can provide valuable experience, help build academic skills, and open doors for professional opportunities
Q3. What personal experiences or values motivate you to participate in a postbac program in this way?
Text Responses
Personal experience with undergraduate research, past experience as a research mentee and mentor (both positive and negative), desire to complement and extend from what my institution already offers.
I want to provide students the research experience they need to be successful. Often our working or parenting students don't have time to do research during their degree.
Our BA/BS biology students lack designated faculty/staff to assist with post-graduation planning.
I want to help students strengthen their science foundation and gain valuable experience for their future careers.
I wish that I had a program to help me bridge and prepare between UG to Grad School.
EWU is completely teaching Univ. so students are not exposed to the research component of the STEM. To me it’s a great opportunity for my students to hone their skills, have a hands-on experience. It would also help them preparing for the next step in a career, or strengthen their qualifications for advanced studies.
Students don't often get good advice on graduate school preparation, or they are unable (due to outside forces) appropriately prepare in ways that will make them competitive for programs. As a first gen. student myself, I only gained the necessary experience/preparation because of guidance from faculty mentors.
Q4. To what extent does mentoring or recruiting students from groups underrepresented in STEM align with your professional goals? (The NSF defi nesunderrepresented minorities as races or ethnicities whose representation in STEM employment and S&E education is smaller than their representation in the U.S.population. This includes Blacks or African Americans, Hispanics or Latinos, and American Indi…
Options	Responses
a. Completely	3
b. Quite a bit	5
c. Somewhat	0
d. A little	0
e. Not at all	0
Total	8
Q5. Please explain your answer to the previous question.
My association with a MSI sharpens the focus on underrepresented students and means that there is a larger number of such students in the post-bacc applicant pool. I would be just as interested in this type of program regardless of the student demographic.
Working with disadvantaged students and helping even the playing field in science is one of my major career goals.
"Mentoring or recruiting students from groups underrepresented in STEM" is our institution's mission as well as mine personally
Over the past five years, I've mentored more than half dozen on poster projects funded by grants aimed at supporting underrepresented groups.
Supplemental Information 4. MSI Faculty Survey Results
Q1. I hereby consent to participate in this study
It simply resonates with my personal and my Univ mission of providing mentorship to students who have had less than equal access or opportunities in their academic or professional journey. Success in these groups provides a potential way to break down barriers and create conditions under which all might rise, enriching the field. This goes in line with my professional goals, as this will surely c…
I struggled to choose between "somewhat" and "quite a bit" I think students from underrepresented groups are less likely to have had effective mentorship, and exposure to the "hidden curriculum" of higher ed. However, I do not think that is a universal truth, and I enjoy/focus on mentoring any student that shows any interest and commitment to developing skills related to my discipline.
Q6. What challenges have you faced in balancing recruitment eff orts for external post-bac programs with other professional responsibilities? (Select all that apply)
Options	Responses
a. Lack of time	5
b.Limited resources/funding	3
c. High teaching load	6
d. Research obligations	2
e. Family/personal commitments	1
f. Other: Please specify	1
Total	18
If other, please specify (optional):
Lack of motivation among the students
Q7. What impacts do you hope to see as a result of students from your university participating in post-bac STEM programs?
Options	Responses
Increased knowledge of research careers in STEM	7
Increased interest in research careers in STEM	7
Increased confidence in their scientific skills	8
Improved opportunities for jobs or graduate school	6
Increased writing and speaking skills	3
Increased critical thinking skills	4
Other: Please describe	0
Total	35
Q8. How interested would you be in participating in a post-bac program in the future:
Options	Responses
a. Too busy, no interest	0
b. Busy, but will join if needed	0
c. If the opportunity arises/indifferent	0
d. Interested	4
e. Very interested and actively looking for additional opportunities	4
Total	8
